# Organoid co-culture model of the cycling human endometrium in a fully-defined synthetic extracellular matrix reveals epithelial-stromal crosstalk

**DOI:** 10.1101/2021.09.30.462577

**Authors:** Juan S. Gnecco, Alexander Brown, Kira Buttrey, Clara Ives, Brittany A. Goods, Lauren Baugh, Victor Hernandez-Gordillo, Megan Loring, Keith Isaacson, Linda G. Griffith

**Affiliations:** Center for Gynepathology Research, Massachusetts Institute of Technology, 77 Massachusetts Ave, Cambridge MA, USA 02139; Department of Biological Engineering, Massachusetts Institute of Technology, 77 Massachusetts Ave, Cambridge MA, USA 02139; Thayer School of Engineering at Dartmouth College, Hanover, NH.; Newton Wellesley Hospital, Newton, MA USA 02115.

## Abstract

The human endometrium undergoes recurring cycles of growth, differentiation, and breakdown in response to sex hormones. Dysregulation of epithelial-stromal communication during hormone cycles is linked to myriad gynecological disorders for which treatments remain inadequate. Here, we describe a completely defined, synthetic extracellular matrix that enables co-culture of human endometrial epithelial and stromal cells in a manner that captures healthy and disease states across a simulated menstrual cycle. We parsed cycle-dependent endometrial integrin expression and matrix composition to define candidate cell-matrix interaction cues for inclusion in a polyethylene glycol (PEG)-based hydrogel crosslinked with matrix metalloproteinase-labile peptides. We semi-empirically screened a parameter space of biophysical and molecular features representative of the endometrium to define compositions suitable for hormone-driven expansion and differentiation of epithelial organoids, stromal cells, and co-cultures of the two cell types. Each cell type exhibited characteristic morphological and molecular responses to hormone changes when co-encapsulated in hydrogels tuned to a stiffness regime similar to the native tissue and functionalized with a collagen-derived adhesion peptide (GFOGER) and a fibronectin-derived peptide (PHSRN-K-RGD). Analysis of cell-cell crosstalk during IL-1β-induced inflammation revealed dysregulation of epithelial proliferation mediated by stromal cells. Altogether, we demonstrate the development of a fully synthetic matrix to sustain the dynamic changes of the endometrial microenvironment and support its applications to understand menstrual health and endometriotic diseases.
