## Supplementary Table 2 for "Organoid co-culture model of the cycling human endometrium in a fully-defined synthetic extracellular matrix reveals epithelial-stromal crosstalk"

### Sheet: Peptide sequences 
Name	Sequence	Relevant Feature
XL-IA	(Ac)-GCRD-LPRTG-GPQGIAGQ-DRCG-(Am)	a dithiol peptide containing a MMP-sensitive substrate and a Sortase-sensitive recognition site (LPRTG)
PHSRN-K-RGD	(Ac)-PHSRNGGGK-(GGG-ERCG-(Am))-GGRGDSPY-(Am)	a FN-derived peptide containing the RGD motif and the PHSRN synergy site from the 9th FN type III repeat in a branched configuration,
GFOGER	‘‘(Ac)-GGYGGGPG(GPP)5GFOGER(GPP)5GPC-(Am)[45,46]	a collagen I-derived peptide presented as a triple helix,
FN-binder	(Am)-GCRE-TLQPVYEYMVGV-(Ac)	a peptide with affinity for FN,
BM-binder	Ac-GCRE-ISAFLGIPFAEPPMGPRRFLPPEPKKP-(Am) [49]	a peptide with affinity for collagen IV (C-IV) and laminin (LMN)

### Sheet: Materials and Reagents  
Reagent	Vendor	Catalog #
N2 supplement	Life Technologies/Fisher	17502048
B27 Life Technologies minus Vit A	Life Technologies/Fisher	12587010
recombinant Noggin 5 ug	Biogems/Peprotech	120-10c
recombinant WNT3A	R&D Systems/Fisher	5036-WN/CF
recombinant human FGF-10	Biogems/Peprotech	100-26
A83-01	Biogems/Peprotech	9094360
Nicotinamide	Biogems/Peprotech	9899208
N-Acetyl-L-cysteine	Sigma/Fisher	160280250
recombinant human HGF	Biogems/Peprotech	100-39
Cell Recovery Solution	Fisher Scientific	354253
Recovery Cell Freezing Medium	Life Technologies	12648-010
Dnase 1	Sigma	D4527-40KU
Dimethyl sulfoxide (DMSO)	Sigma	D2650-100ML
R-Spondin	Biogems/Peprotech	120-38
Matrigel Phenol free	Fisher/Corning	356231
Collagenase Type 4	Worthington Biochemical Corp	LS004188
DMEM, ++glucose, -PR, +HEPES	Thermo Fisher	21063029
ROCK inhibitor Y-27632	Tocris (through Fisher)	1254
recombinant hEGF	Corning (through Fisher)	354052
Insulin Transferrin Selenium (ITS-G) 100X	Life Technologies/Invitrogen	41400045
rhIL-1b	R&D Systems	201-LB
Mifepristone (RU-486)	Sigma	M8046
17-β estradiol	Sigma	50-28-2
Medroxyprogesterone acetate (MPA)	Sigma	71-58-9
TRIzol reagent	ThermoFisher Scientific	15596026
TrypLE Express	Gibco	2604-021
Advanced DMEM/F12	Gibco	12634-010
Fetal bovine serum (charcoal stripped heat inactivated)	Gibco	10082147
Penicillin/Streptomycin	Gibco	15140-148
Glutamax	Gibco	35050-061
10X Trypsin Solution	Sigma/Fisher	T4549
UltraPure EDTA, pH 8.0	Invitrogen	15575020
Click-iT™ EdU Cell Proliferation Kit	Thermo Fisher	C10424-647
HEPES Buffer	Gibco	15630-080
PEG-20 (8-arm 20kDa PEG-VS)	Jenkem	8ARM(TP)-VS
Directzol RNA Mini-Prep kit	Zymo Research	R2051
PureLink DNase Set	Thermofisher Scientific	12185010
High-Capacity RNA-to-cDNA Kit	ThermoFisher Scientific	4387406
RapiGest	Waters Corp.	186001861
urea	Thermo Fisher	29700
Pierce BCA Protein Assay Kit	Thermo Fisher	23225
iodoacetamide	Millipore	144-48-9
TMT10plex kit	Pierce	90110
barcoded mRNA capture beads	ChemGenes	N/A
Maxima H Minus Reverse Transcriptase	Thermo Fisher	EP0751
KAPA Hifi PCR Mastermix	Kappa Biopsystems	KR0368
Human XL Cytokine Luminex Performance Panel Premixed Kit	R&D Systems	LKTM014
Luminex Performance Human MMP Magnetic Panel	R&D Systems	LMPM000
Prolactin ELISA duoset	R&D Systems/Fisher	DY682
Antibodies	Vendor	Target	Dilution	Cat#
Vimentin	abcam	Human	1:200	ab8978
DAPI	ThermoFischer	Human	2 drops/ul	R37606
AlexaFluor™ 488 phalloidin	ThermoFischer	Human	2 drops/ul	R37110
EpCAM	Abcam	Human	1:200	ab7504
Laminin	Abcam	Human	1:100	ab11575
Cleaved Caspase-3	Abcam	Human	1:100	ab2302
PGR	Abcam	Human	1:50	ab16661
PAEP	Abcam	Human	1:100	ab270454
LiveDead	Invitrogen	N/A	1:1	R37601
acetylated 𝛼-Tubulin- AF594	Abcam	Human	1:100	ab195889
Ki67	Abcam	Human	1:200	ab15580
Vimentin-AF594	Abcam	Human	1:200	ab154207
Vimentin-AF647	Abcam	Human	1:200	ab195878
Vimentin-AF568	Abcam	Human	1:200	ab202504
COX2-AF647	Abcam	Human	01:50:00	ab225273
Goat pAb to Rb IgG-AF594	Abcam	Human	1:200	ab150080
Goat pAb to Ms IgG-AF647	Abcam	Human	1:200	ab150115
smooth muscle actin (SMA)	Invitrogen	Human	1:100	MA-37027
E-cad	R&D	Human	1:100	AF748
E-cad	eBioscience	Human	1:100	610181
Z01	Abcam	Human	1:100	ab216880
CD47 (crossreactivity note )	Abcam	Human	1:100	ab260419
ESRalpha	Abcam	Human	1:100	ab16660
Tyrosine Hydroxylase	Abcam	Human	1:50	ab112
TRPV1	Abcam	Human	1:50	ab3487
CGRP	Abcam	Human	1:50	ab81887
PGP9.5	Abcam	Human	1:100	ab108986
EpCAM	Abcam	Human	1:200	ab218448
EpCAM	Abcam	Human	1:200	ab71916
PCR Taqman Probes	Gene ID	Length (nt)
GADPH	Hs02786624_g1	157
PGR	Hs01556702_m1	77
ESR	Hs01046816_m1	65
PAEP	Hs01046123_g1	66
ITGA2	Hs00158127_m1	67
ITGB4	Hs00236216_m1	65
ITGA5	Hs01547673_m1	54
ITGA6	Hs01041011_m1	64
ITGA3	Hs01076879_m1	85
ITGA1	Hs00235006_m1	87
ITGB2	Hs00164957_m1	76
ITGAV	Hs00233808_m1	64
ITGA8	Hs00233321_m1	89
ITGB1	Hs01127536_m1	74
